# Translocations can drive expression changes of multiple genes in regulons covering entire chromosome arms

**DOI:** 10.1101/2024.10.07.616925

**Authors:** Anna Oncins, Roser Zaurin, Houyem Toukabri, Kimberly Quililan, José R Hernández Mora, Magdalena A Karpinska, Erik Wernersson, Alastair Smith, Agostina Bianchi, Leone Albinati, Andrea Rivero, François Serra, Raúl Gómez, Cristina López, Sílvia Beà, Nadia Halidi, Alfonso Valencia, Magda Bienko, A Marieke Oudelaar, Renée Beekman

## Abstract

Translocations have largely been implicated in tumor development. However, beyond the consequences of aberrant gene expression near the breakpoint, their effects remain unexplored. In this work, we characterize the interplay between translocations, chromatin organization and gene expression using mantle cell lymphoma (MCL) as a model. We show that *in vitro* induced MCL-associated translocations can drive transcriptional changes at entire chromosome arms affecting multiple genes in a regulon-like fashion. Additionally, overexpressed genes in MCL patients are enriched in the exact same genomic regions, further underlining its potential relevance for lymphomagenesis. Moreover, we demonstrate a clear link between the translocation-induced transcriptional alterations and genome organization, with genes most susceptible to change expression residing in pre-existing long-range interacting loops spanning 50 megabases. The translocation places the strong immunoglobulin enhancer into this loop, allowing the spread of its regulatory potential over the entire affected chromosome arm. Finally, we show that translocation-induced effects mainly represent expression enhancement of genes already active prior to translocation formation, highlighting the importance of the epigenetic state of the cell in which this initial hit occurs. In summary, we show that translocations can induce ample, simultaneous gene expression changes affecting entire chromosome arms, representing an important new mechanism for tumorigenesis.
