## Supplementary Table 3 for "Translocations can drive expression changes of multiple genes in regulons covering entire chromosome arms"

### Sheet: Supplementary Table 3
Supplementary Table 3. Common altered interchromosomal interaction in MCL
Indicated are the chromosomal interactions showing the highest change in MCL compared to healthy B cells (HBCs) and CLL
The dark red and blue color indicates the interactions involving chromosome 11 and 14.
Chromosome	Interacting chromosome	Log2FC interaction frequency (MCL/HBCs)	Log2FC interaction frequency (MCL/CLL)	Direction
chr3	chr14up	0.142087	0.155759	increased
chr4	chr13	-0.147945	-0.17494	decreased
	chr15	0.129648	0.16278	increased
	chr22	0.148092	0.129864	increased
chr5	chr22	0.159221	0.140536	increased
chr6	chr11up	-0.123804	-0.179067	decreased
chr7	chr11up	-0.128833	-0.135585	decreased
	chr14up	0.109149	0.141773	increased
	chr15	0.111076	0.132304	increased
	chr9	0.119353	0.130003	increased
chr10	chr14	0.118058	0.130403	increased
chr11up	chr15	0.284014	0.307708	increased
	chr18	0.260294	0.307003	increased
	chr20	0.129087	0.189772	increased
chr11down	chr15	0.196997	0.163838	increased
chr13	chr18	-0.154618	-0.158193	decreased
	chr21	-0.370238	-0.235468	decreased
chr14up	chr15	-0.15705	-0.362725	decreased
	chr20	-0.16168	-0.164802	decreased
	chr21	-0.423544	-0.327023	decreased
