## Supplementary Table 5 for "Translocations can drive expression changes of multiple genes in regulons covering entire chromosome arms"

### Sheet: Supplementary Table 5
Supplementary Table 5. Number of allele-specific reads on chromosome 11 and 14 in Z-138
Indicated are the number of Hi-C reads from chromosome 11 or 14 to other chromosomes
Reads are divided between those corresponding to wild-type or translocated chromosomes 11 or 14
NB 14up wildtype appeared to represent t(8;14), see paper text for details
Chromosome	Interacting chromosome	Reads in wild-type	Reads in translocated		Chromosome	Interacting chromosome	Reads in wild-type	Reads in translocated		Chromosome	Interacting chromosome	Reads in wild-type	Reads in translocated
11up	1	1426	1499		11down	1	9	10		14up	1	176	221
11up	2	961	957		11down	2	9	8		14up	2	152	138
11up	3	869	825		11down	3	6	3		14up	3	121	116
11up	4	700	657		11down	4	6	5		14up	4	107	78
11up	5	731	735		11down	5	8	2		14up	5	88	103
11up	6	759	670		11down	6	3	6		14up	6	116	100
11up	7	1179	1040		11down	7	8	5		14up	7	140	173
11up	8	704	718		11down	8	4	4		14up	8	321	103
11up	9	639	712		11down	9	7	9		14up	9	88	95
11up	10	769	895		11down	10	9	4		14up	10	103	118
11up	11down	2529	285		11down	11up	24	3		14up	11up	74	56
11up	12	1194	1202		11down	12	6	6		14up	11down	55	223
11up	13	626	717		11down	13	6	2		14up	12	148	151
11up	14up	506	591		11down	14up	7	24		14up	13	105	97
11up	14down	17	135		11down	14down	0	0		14up	14down	1	4
11up	15	518	705		11down	15	4	3		14up	15	73	81
11up	16	780	967		11down	16	2	3		14up	16	86	112
11up	17	953	1197		11down	17	7	3		14up	17	133	131
11up	18	336	481		11down	18	2	1		14up	18	40	40
11up	19	748	912		11down	19	1	1		14up	19	82	79
11up	20	628	844		11down	20	1	2		14up	20	71	71
11up	21	300	391		11down	21	2	10		14up	21	31	40
11up	22	489	711		11down	22	1	1		14up	22	55	54
