## Supplementary Table 8 for "Translocations can drive expression changes of multiple genes in regulons covering entire chromosome arms"

### Sheet: Supplementary Table 8
Supplementary Table 8. Differential expressed genes upon in vitro translocation generation single-cell
Indicated are the up- and downegulated genes in CCND1-positive cells compared to CCND1-negative cells upon in vitro translocation generation
Coordinates are indicated using genome build GRCh38
gene_code	gene_name	chr	TSS	effect	Active Promoter in GM12878 wildtype
ENSG00000187608	ISG15	chr1	1001138	upregulated	no
ENSG00000176022	B3GALT6	chr1	1232237	upregulated	yes
ENSG00000169972	PUSL1	chr1	1308597	upregulated	yes
ENSG00000160075	SSU72	chr1	1574863	upregulated	yes
ENSG00000157873	TNFRSF14	chr1	2555639	upregulated	yes
ENSG00000198912	C1orf174	chr1	3900293	upregulated	yes
ENSG00000162408	NOL9	chr1	6554513	upregulated	yes
ENSG00000041988	THAP3	chr1	6624866	upregulated	yes
ENSG00000116649	SRM	chr1	11060020	upregulated	yes
ENSG00000120942	UBIAD1	chr1	11273206	upregulated	yes
ENSG00000117308	GALE	chr1	23800781	upregulated	yes
ENSG00000130695	CEP85	chr1	26234200	upregulated	yes
ENSG00000169442	CD52	chr1	26317958	upregulated	yes
ENSG00000198830	HMGN2	chr1	26472440	upregulated	yes
ENSG00000142765	SYTL1	chr1	27342020	upregulated	yes
ENSG00000126709	IFI6	chr1	27672198	upregulated	yes
ENSG00000182866	LCK	chr1	32251239	upregulated	yes
ENSG00000116922	C1orf109	chr1	37692249	upregulated	yes
ENSG00000196449	YRDC	chr1	37808208	upregulated	yes
ENSG00000183386	FHL3	chr1	38005606	upregulated	yes
ENSG00000049089	COL9A2	chr1	40317813	upregulated	no
ENSG00000164011	ZNF691	chr1	42846573	upregulated	yes
ENSG00000117399	CDC20	chr1	43358981	upregulated	yes
ENSG00000117411	B4GALT2	chr1	43978943	upregulated	yes
ENSG00000173846	PLK3	chr1	44800377	upregulated	yes
ENSG00000186603	HPDL	chr1	45326895	upregulated	yes
ENSG00000159658	EFCAB14	chr1	46719114	upregulated	yes
ENSG00000123080	CDKN2C	chr1	50960745	upregulated	yes
ENSG00000134744	TUT4	chr1	52553487	upregulated	yes
ENSG00000058804	NDC1	chr1	53838463	upregulated	yes
ENSG00000198160	MIER1	chr1	66924895	upregulated	yes
ENSG00000024526	DEPDC1	chr1	68497221	upregulated	yes
ENSG00000142892	PIGK	chr1	77219430	upregulated	yes
ENSG00000162614	NEXN	chr1	77888513	upregulated	no
ENSG00000137959	IFI44L	chr1	78619922	upregulated	yes
ENSG00000117151	CTBS	chr1	84574480	upregulated	yes
ENSG00000162642	C1orf52	chr1	85259672	upregulated	yes
ENSG00000142867	BCL10	chr1	85276632	upregulated	yes
ENSG00000117174	ZNHIT6	chr1	85708433	upregulated	yes
ENSG00000117519	CNN3	chr1	94927223	upregulated	yes
ENSG00000170989	S1PR1	chr1	101236865	upregulated	yes
ENSG00000121957	GPSM2	chr1	108875350	upregulated	yes
ENSG00000183508	TENT5C	chr1	117606048	upregulated	no
ENSG00000196505	GDAP2	chr1	117929621	upregulated	yes
ENSG00000092621	PHGDH	chr1	119648411	upregulated	no
ENSG00000117262	GPR89A	chr1	145607988	upregulated	yes
ENSG00000265972	TXNIP	chr1	145996579	upregulated	yes
ENSG00000118292	C1orf54	chr1	150268200	upregulated	yes
ENSG00000163125	RPRD2	chr1	150363091	upregulated	yes
ENSG00000143384	MCL1	chr1	150579738	upregulated	yes
ENSG00000197622	CDC42SE1	chr1	151070325	upregulated	yes
ENSG00000143624	INTS3	chr1	153728050	upregulated	yes
ENSG00000143545	RAB13	chr1	153986358	upregulated	yes
ENSG00000160712	IL6R	chr1	154405193	upregulated	yes
ENSG00000163463	KRTCAP2	chr1	155173475	upregulated	yes
ENSG00000177628	GBA	chr1	155244699	upregulated	yes
ENSG00000116539	ASH1L	chr1	155562807	upregulated	yes
ENSG00000125459	MSTO1	chr1	155610188	upregulated	yes
ENSG00000196189	SEMA4A	chr1	156147366	upregulated	yes
ENSG00000163382	NAXE	chr1	156591762	upregulated	yes
ENSG00000143303	RRNAD1	chr1	156728442	upregulated	yes
ENSG00000158481	CD1C	chr1	158289923	upregulated	no
ENSG00000158793	NIT1	chr1	161118086	upregulated	yes
ENSG00000132185	FCRLA	chr1	161706972	upregulated	yes
ENSG00000117143	UAP1	chr1	162561506	upregulated	yes
ENSG00000171806	METTL18	chr1	169794963	upregulated	yes
ENSG00000120334	CENPL	chr1	173824720	upregulated	yes
ENSG00000152061	RABGAP1L	chr1	174159410	upregulated	yes
ENSG00000235750	KIAA0040	chr1	175192999	upregulated	yes
ENSG00000135821	GLUL	chr1	182392206	upregulated	yes
ENSG00000118193	KIF14	chr1	200620751	upregulated	yes
ENSG00000117153	KLHL12	chr1	202928636	upregulated	yes
ENSG00000159388	BTG2	chr1	203305491	upregulated	yes
ENSG00000122188	LAX1	chr1	203765177	upregulated	yes
ENSG00000162894	FCMR	chr1	206923247	upregulated	yes
ENSG00000117322	CR2	chr1	207454230	upregulated	yes
ENSG00000162757	C1orf74	chr1	209784559	upregulated	yes
ENSG00000117650	NEK2	chr1	211675630	upregulated	yes
ENSG00000117724	CENPF	chr1	214603195	upregulated	yes
ENSG00000143498	TAF1A	chr1	222589933	upregulated	yes
ENSG00000162909	CAPN2	chr1	223701593	upregulated	no
ENSG00000143751	SDE2	chr1	225999343	upregulated	yes
ENSG00000081692	JMJD4	chr1	227735411	upregulated	yes
ENSG00000162910	MRPL55	chr1	228109312	upregulated	yes
ENSG00000143643	TTC13	chr1	230978875	upregulated	yes
ENSG00000203668	CHML	chr1	241640254	upregulated	yes
ENSG00000054277	OPN3	chr1	241677376	upregulated	yes
ENSG00000121644	DESI2	chr1	244653103	upregulated	yes
ENSG00000107959	PITRM1	chr10	3172841	upregulated	yes
ENSG00000173848	NET1	chr10	5412557	upregulated	yes
ENSG00000165632	TAF3	chr10	7818505	upregulated	yes
ENSG00000134463	ECHDC3	chr10	11742366	upregulated	no
ENSG00000107890	ANKRD26	chr10	27100498	upregulated	yes
ENSG00000075407	ZNF37A	chr10	38094334	upregulated	yes
ENSG00000156521	TYSND1	chr10	70146700	upregulated	yes
ENSG00000182180	MRPS16	chr10	73252693	upregulated	yes
ENSG00000148606	POLR3A	chr10	78029515	upregulated	yes
ENSG00000138134	STAMBPL1	chr10	88879734	upregulated	yes
ENSG00000185745	IFIT1	chr10	89392546	upregulated	yes
ENSG00000138182	KIF20B	chr10	89701610	upregulated	yes
ENSG00000077147	TM9SF3	chr10	96587452	upregulated	yes
ENSG00000196233	LCOR	chr10	96832282	upregulated	yes
ENSG00000213390	ARHGAP19	chr10	97292673	upregulated	yes
ENSG00000171307	ZDHHC16	chr10	97446170	upregulated	yes
ENSG00000156384	SFR1	chr10	104122058	upregulated	yes
ENSG00000214413	BBIP1	chr10	110919201	upregulated	yes
ENSG00000197142	ACSL5	chr10	112374018	upregulated	yes
ENSG00000099204	ABLIM1	chr10	114768061	upregulated	no
ENSG00000165650	PDZD8	chr10	117375440	upregulated	yes
ENSG00000183605	SFXN4	chr10	119165714	upregulated	yes
ENSG00000188620	HMX3	chr10	123135970	upregulated	yes
ENSG00000188816	HMX2	chr10	123148122	upregulated	yes
ENSG00000148803	FUOM	chr10	133358025	upregulated	yes
ENSG00000110092	CCND1	chr11down	69641156	upregulated	no
ENSG00000168040	FADD	chr11down	70203163	upregulated	yes
ENSG00000137478	FCHSD2	chr11down	73142318	upregulated	yes
ENSG00000181924	COA4	chr11down	73876901	upregulated	yes
ENSG00000175567	UCP2	chr11down	73983246	upregulated	yes
ENSG00000118363	SPCS2	chr11down	74949247	upregulated	yes
ENSG00000062282	DGAT2	chr11down	75759512	upregulated	no
ENSG00000159063	ALG8	chr11down	78139653	upregulated	yes
ENSG00000137513	NARS2	chr11down	78574874	upregulated	yes
ENSG00000165490	DDIAS	chr11down	82899975	upregulated	yes
ENSG00000165494	PCF11	chr11down	83156988	upregulated	yes
ENSG00000137500	CCDC90B	chr11down	83286407	upregulated	yes
ENSG00000137504	CREBZF	chr11down	85682908	upregulated	yes
ENSG00000110172	CHORDC1	chr11down	90223077	upregulated	yes
ENSG00000166012	TAF1D	chr11down	93784391	upregulated	yes
ENSG00000168876	ANKRD49	chr11down	94493979	upregulated	yes
ENSG00000077458	FAM76B	chr11down	95790409	upregulated	yes
ENSG00000087053	MTMR2	chr11down	95925315	upregulated	yes
ENSG00000204397	CARD16	chr11down	105101431	upregulated	no
ENSG00000152404	CWF19L2	chr11down	107457844	upregulated	yes
ENSG00000110660	SLC35F2	chr11down	107928293	upregulated	yes
ENSG00000149308	NPAT	chr11down	108222638	upregulated	yes
ENSG00000178105	DDX10	chr11down	108665069	upregulated	yes
ENSG00000110777	POU2AF1	chr11down	111455630	upregulated	no
ENSG00000255561	FDXACB1	chr11down	111881243	upregulated	yes
ENSG00000150768	DLAT	chr11down	112024814	upregulated	yes
ENSG00000150776	NKAPD1	chr11down	112074086	upregulated	yes
ENSG00000150779	TIMM8B	chr11down	112086798	upregulated	yes
ENSG00000076053	RBM7	chr11down	114400030	upregulated	yes
ENSG00000137656	BUD13	chr11down	116772987	upregulated	yes
ENSG00000109917	ZPR1	chr11down	116788039	upregulated	yes
ENSG00000160613	PCSK7	chr11down	117232525	upregulated	yes
ENSG00000167257	RNF214	chr11down	117232625	upregulated	yes
ENSG00000110344	UBE4A	chr11down	118359585	upregulated	yes
ENSG00000285827	AP001267.5	chr11down	118401602	upregulated	yes
ENSG00000095139	ARCN1	chr11down	118572390	upregulated	yes
ENSG00000118096	IFT46	chr11down	118572970	upregulated	yes
ENSG00000110367	DDX6	chr11down	118791164	upregulated	yes
ENSG00000149428	HYOU1	chr11down	119057227	upregulated	yes
ENSG00000188486	H2AX	chr11down	119095467	upregulated	yes
ENSG00000172269	DPAGT1	chr11down	119108331	upregulated	yes
ENSG00000173456	RNF26	chr11down	119334527	upregulated	yes
ENSG00000196914	ARHGEF12	chr11down	120336413	upregulated	yes
ENSG00000134910	STT3A	chr11down	125591712	upregulated	yes
ENSG00000110074	FOXRED1	chr11down	126269055	upregulated	yes
ENSG00000182934	SRPRA	chr11down	126269144	upregulated	yes
ENSG00000134954	ETS1	chr11down	128587558	upregulated	no
ENSG00000084234	APLP2	chr11down	130068147	upregulated	yes
ENSG00000120451	SNX19	chr11down	130916509	upregulated	yes
ENSG00000151503	NCAPD3	chr11down	134225454	upregulated	yes
ENSG00000151498	ACAD8	chr11down	134253495	upregulated	yes
ENSG00000185885	IFITM1	chr11up	313506	upregulated	yes
ENSG00000070047	PHRF1	chr11up	576470	upregulated	yes
ENSG00000185507	IRF7	chr11up	615983	upregulated	yes
ENSG00000184524	CEND1	chr11up	790113	upregulated	no
ENSG00000177542	SLC25A22	chr11up	798281	upregulated	yes
ENSG00000148985	PGAP2	chr11up	3797724	upregulated	yes
ENSG00000132254	ARFIP2	chr11up	6481479	upregulated	yes
ENSG00000166337	TAF10	chr11up	6612539	upregulated	yes
ENSG00000158042	MRPL17	chr11up	6683340	upregulated	yes
ENSG00000166483	WEE1	chr11up	9573670	upregulated	yes
ENSG00000133789	SWAP70	chr11up	9664077	upregulated	yes
ENSG00000109854	HTATIP2	chr11up	20363685	upregulated	yes
ENSG00000175216	CKAP5	chr11up	46846308	upregulated	yes
ENSG00000167986	DDB1	chr11up	61342596	upregulated	no
ENSG00000149503	INCENP	chr11up	62123998	upregulated	yes
ENSG00000149016	TUT1	chr11up	62591637	upregulated	yes
ENSG00000204922	UQCC3	chr11up	62670273	upregulated	yes
ENSG00000185475	TMEM179B	chr11up	62787402	upregulated	yes
ENSG00000168569	TMEM223	chr11up	62792006	upregulated	yes
ENSG00000133321	PLAAT4	chr11up	63536808	upregulated	yes
ENSG00000133328	PLAAT2	chr11up	63563379	upregulated	no
ENSG00000133315	MACROD1	chr11up	64166113	upregulated	yes
ENSG00000149743	TRPT1	chr11up	64226254	upregulated	yes
ENSG00000174276	ZNHIT2	chr11up	65117701	upregulated	yes
ENSG00000162298	SYVN1	chr11up	65134533	upregulated	yes
ENSG00000172922	RNASEH2C	chr11up	65720818	upregulated	yes
ENSG00000175467	SART1	chr11up	65961728	upregulated	yes
ENSG00000173653	RCE1	chr11up	66842835	upregulated	yes
ENSG00000175463	TBC1D10C	chr11up	67403915	upregulated	yes
ENSG00000132744	ACY3	chr11up	67650730	upregulated	yes
ENSG00000110057	UNC93B1	chr11up	68004982	upregulated	yes
ENSG00000139193	CD27	chr12	6444867	upregulated	yes
ENSG00000139192	TAPBPL	chr12	6451690	upregulated	yes
ENSG00000010292	NCAPD2	chr12	6493356	upregulated	yes
ENSG00000111671	SPSB2	chr12	6889358	upregulated	yes
ENSG00000126749	EMG1	chr12	6970913	upregulated	yes
ENSG00000069493	CLEC2D	chr12	9664969	upregulated	no
ENSG00000184293	CLECL1	chr12	9733299	upregulated	yes
ENSG00000110852	CLEC2B	chr12	9870136	upregulated	yes
ENSG00000111276	CDKN1B	chr12	12715058	upregulated	yes
ENSG00000246705	H2AJ	chr12	14774383	upregulated	yes
ENSG00000008394	MGST1	chr12	16347142	upregulated	yes
ENSG00000139154	AEBP2	chr12	19404045	upregulated	no
ENSG00000170456	DENND5B	chr12	31591136	upregulated	yes
ENSG00000174718	RESF1	chr12	31959370	upregulated	yes
ENSG00000139173	TMEM117	chr12	43835967	upregulated	yes
ENSG00000134285	FKBP11	chr12	48926474	upregulated	yes
ENSG00000110934	BIN2	chr12	51324668	upregulated	yes
ENSG00000135476	ESPL1	chr12	53268299	upregulated	yes
ENSG00000123415	SMUG1	chr12	54189008	upregulated	yes
ENSG00000170627	GTSF1	chr12	54473602	upregulated	yes
ENSG00000123353	ORMDL2	chr12	55818041	upregulated	yes
ENSG00000139641	ESYT1	chr12	56118250	upregulated	yes
ENSG00000166881	NEMP1	chr12	57088063	upregulated	yes
ENSG00000166987	MBD6	chr12	57520710	upregulated	yes
ENSG00000135452	TSPAN31	chr12	57738013	upregulated	no
ENSG00000037897	METTL1	chr12	57772119	upregulated	yes
ENSG00000184575	XPOT	chr12	64404392	upregulated	yes
ENSG00000135679	MDM2	chr12	68808177	upregulated	yes
ENSG00000139291	TMEM19	chr12	71686082	upregulated	yes
ENSG00000102189	EEA1	chr12	92929331	upregulated	yes
ENSG00000111647	UHRF1BP1L	chr12	100142874	upregulated	yes
ENSG00000075188	NUP37	chr12	102120120	upregulated	yes
ENSG00000166598	HSP90B1	chr12	103930107	upregulated	yes
ENSG00000136026	CKAP4	chr12	106304279	upregulated	yes
ENSG00000151135	TMEM263	chr12	106955719	upregulated	yes
ENSG00000204856	FAM216A	chr12	110468415	upregulated	yes
ENSG00000111335	OAS2	chr12	112978395	upregulated	yes
ENSG00000135108	FBXO21	chr12	117190531	upregulated	yes
ENSG00000111725	PRKAB1	chr12	119667864	upregulated	yes
ENSG00000110871	COQ5	chr12	120534434	upregulated	yes
ENSG00000110987	BCL7A	chr12	122019422	upregulated	no
ENSG00000139722	VPS37B	chr12	122896127	upregulated	yes
ENSG00000051825	MPHOSPH9	chr12	123244014	upregulated	no
ENSG00000127863	TNFRSF19	chr13	23570370	upregulated	yes
ENSG00000139496	NUP58	chr13	25301556	upregulated	yes
ENSG00000120697	ALG5	chr13	37000261	upregulated	yes
ENSG00000102760	RGCC	chr13	41457550	upregulated	no
ENSG00000023516	AKAP11	chr13	42272152	upregulated	yes
ENSG00000120659	TNFSF11	chr13	42562736	upregulated	no
ENSG00000102445	RUBCNL	chr13	46438190	upregulated	no
ENSG00000136156	ITM2B	chr13	48232612	upregulated	yes
ENSG00000123179	EBPL	chr13	49691486	upregulated	yes
ENSG00000139746	RBM26	chr13	79406477	upregulated	yes
ENSG00000102580	DNAJC3	chr13	95677139	upregulated	yes
ENSG00000134900	TPP2	chr13	102596986	upregulated	yes
ENSG00000150403	TMCO3	chr13	113491021	upregulated	yes
ENSG00000155463	OXA1L	chr14	22766522	upregulated	yes
ENSG00000172590	MRPL52	chr14	22829879	upregulated	yes
ENSG00000100889	PCK2	chr14	24094053	upregulated	yes
ENSG00000100473	COCH	chr14	30874514	upregulated	no
ENSG00000174373	RALGAPA1	chr14	35809304	upregulated	yes
ENSG00000100503	NIN	chr14	50831121	upregulated	yes
ENSG00000100526	CDKN3	chr14	54396849	upregulated	yes
ENSG00000126787	DLGAP5	chr14	55191608	upregulated	yes
ENSG00000100578	KIAA0586	chr14	58427385	upregulated	yes
ENSG00000100614	PPM1A	chr14	60245752	upregulated	no
ENSG00000205659	LIN52	chr14	74084796	upregulated	yes
ENSG00000119616	FCF1	chr14	74713144	upregulated	yes
ENSG00000119684	MLH3	chr14	75051532	upregulated	yes
ENSG00000100721	TCL1A	chr14	95714196	upregulated	yes
ENSG00000100664	EIF5	chr14	103333544	upregulated	yes
ENSG00000166428	PLD4	chr14	104924713	upregulated	yes
ENSG00000184887	BTBD6	chr14	105248490	upregulated	yes
ENSG00000134152	KATNBL1	chr15	34210096	upregulated	yes
ENSG00000140199	SLC12A6	chr15	34338060	upregulated	yes
ENSG00000156970	BUB1B	chr15	40161023	upregulated	yes
ENSG00000128944	KNSTRN	chr15	40382721	upregulated	yes
ENSG00000137880	GCHFR	chr15	40764068	upregulated	yes
ENSG00000185880	TRIM69	chr15	44728988	upregulated	yes
ENSG00000156958	GALK2	chr15	49155656	upregulated	yes
ENSG00000151575	TEX9	chr15	56244009	upregulated	yes
ENSG00000157470	FAM81A	chr15	59372693	upregulated	yes
ENSG00000157483	MYO1E	chr15	59372871	upregulated	yes
ENSG00000128915	ICE2	chr15	60479160	upregulated	yes
ENSG00000129003	VPS13C	chr15	62060473	upregulated	yes
ENSG00000166128	RAB8B	chr15	63189560	upregulated	yes
ENSG00000140451	PIF1	chr15	64825668	upregulated	yes
ENSG00000174446	SNAPC5	chr15	66497780	upregulated	yes
ENSG00000174442	ZWILCH	chr15	66504959	upregulated	yes
ENSG00000137807	KIF23	chr15	69414246	upregulated	yes
ENSG00000179361	ARID3B	chr15	74541177	upregulated	yes
ENSG00000178802	MPI	chr15	74890005	upregulated	yes
ENSG00000169375	SIN3A	chr15	75455842	upregulated	yes
ENSG00000169371	SNUPN	chr15	75626469	upregulated	yes
ENSG00000140386	SCAPER	chr15	76905444	upregulated	yes
ENSG00000140391	TSPAN3	chr15	77083984	upregulated	no
ENSG00000177082	WDR73	chr15	84654343	upregulated	yes
ENSG00000197696	NMB	chr15	84658563	upregulated	no
ENSG00000172183	ISG20	chr15	88636153	upregulated	yes
ENSG00000068305	MEF2A	chr15	99565417	upregulated	yes
ENSG00000103202	NME4	chr16	396725	upregulated	yes
ENSG00000007376	RPUSD1	chr16	788397	upregulated	yes
ENSG00000180185	FAHD1	chr16	1826941	upregulated	yes
ENSG00000167965	MLST8	chr16	2204248	upregulated	yes
ENSG00000007038	PRSS21	chr16	2817180	upregulated	no
ENSG00000140650	PMM2	chr16	8788823	upregulated	no
ENSG00000103342	GSPT1	chr16	11916082	upregulated	yes
ENSG00000175595	ERCC4	chr16	13920154	upregulated	yes
ENSG00000167186	COQ7	chr16	19067614	upregulated	yes
ENSG00000166847	DCTN5	chr16	23641466	upregulated	yes
ENSG00000166851	PLK1	chr16	23677656	upregulated	yes
ENSG00000177548	RABEP2	chr16	28936526	upregulated	no
ENSG00000103502	CDIPT	chr16	29863414	upregulated	yes
ENSG00000169217	CD2BP2	chr16	30355308	upregulated	yes
ENSG00000180035	ZNF48	chr16	30378106	upregulated	yes
ENSG00000103507	BCKDK	chr16	31106107	upregulated	no
ENSG00000103479	RBL2	chr16	53433977	upregulated	yes
ENSG00000103494	RPGRIP1L	chr16	53703938	upregulated	yes
ENSG00000159618	ADGRG5	chr16	57542643	upregulated	yes
ENSG00000102901	CENPT	chr16	67847811	upregulated	yes
ENSG00000261884	AC040162.1	chr16	67936017	upregulated	yes
ENSG00000103064	SLC7A6	chr16	68264516	upregulated	yes
ENSG00000090861	AARS1	chr16	70289543	upregulated	yes
ENSG00000140829	DHX38	chr16	72093613	upregulated	yes
ENSG00000168404	MLKL	chr16	74700960	upregulated	yes
ENSG00000184517	ZFP1	chr16	75148494	upregulated	yes
ENSG00000103257	SLC7A5	chr16	87869507	upregulated	yes
ENSG00000172530	BANP	chr16	87949244	upregulated	yes
ENSG00000198931	APRT	chr16	88811937	upregulated	yes
ENSG00000185324	CDK10	chr16	89680737	upregulated	no
ENSG00000140995	DEF8	chr16	89947925	upregulated	no
ENSG00000177374	HIC1	chr17	2054154	upregulated	yes
ENSG00000083454	P2RX5	chr17	3696240	upregulated	yes
ENSG00000083457	ITGAE	chr17	3801188	upregulated	no
ENSG00000108528	SLC25A11	chr17	4940053	upregulated	yes
ENSG00000129195	PIMREG	chr17	6444441	upregulated	yes
ENSG00000170296	GABARAP	chr17	7242449	upregulated	yes
ENSG00000205544	TMEM256	chr17	7404097	upregulated	yes
ENSG00000129255	MPDU1	chr17	7583529	upregulated	yes
ENSG00000178999	AURKB	chr17	8210600	upregulated	yes
ENSG00000178921	PFAS	chr17	8247618	upregulated	yes
ENSG00000166579	NDEL1	chr17	8413131	upregulated	no
ENSG00000108474	PIGL	chr17	16217191	upregulated	yes
ENSG00000179598	PLD6	chr17	17206333	upregulated	yes
ENSG00000160606	TLCD1	chr17	28727935	upregulated	yes
ENSG00000076604	TRAF4	chr17	28744005	upregulated	yes
ENSG00000126860	EVI2A	chr17	31321884	upregulated	yes
ENSG00000278619	MRM1	chr17	36601583	upregulated	yes
ENSG00000277972	CISD3	chr17	38730341	upregulated	yes
ENSG00000131747	TOP2A	chr17	40417896	upregulated	yes
ENSG00000068079	IFI35	chr17	43006725	upregulated	yes
ENSG00000141349	G6PC3	chr17	44070735	upregulated	yes
ENSG00000108312	UBTF	chr17	44221626	upregulated	yes
ENSG00000013306	SLC25A39	chr17	44324870	upregulated	yes
ENSG00000030582	GRN	chr17	44345246	upregulated	yes
ENSG00000186566	GPATCH8	chr17	44503430	upregulated	yes
ENSG00000120071	KANSL1	chr17	46225389	upregulated	yes
ENSG00000108433	GOSR2	chr17	46923075	upregulated	yes
ENSG00000108439	PNPO	chr17	47941506	upregulated	yes
ENSG00000154945	ANKRD40	chr17	50707914	upregulated	yes
ENSG00000068489	PRR11	chr17	59155499	upregulated	yes
ENSG00000062716	VMP1	chr17	59707192	upregulated	yes
ENSG00000178607	ERN1	chr17	64130819	upregulated	yes
ENSG00000182481	KPNA2	chr17	68035708	upregulated	yes
ENSG00000125458	NT5C	chr17	75131757	upregulated	yes
ENSG00000125447	GGA3	chr17	75262363	upregulated	yes
ENSG00000185262	UBALD2	chr17	76265348	upregulated	yes
ENSG00000129667	RHBDF2	chr17	76501790	upregulated	yes
ENSG00000181038	METTL23	chr17	76726830	upregulated	yes
ENSG00000171302	CANT1	chr17	79009867	upregulated	yes
ENSG00000173821	RNF213	chr17	80260866	upregulated	yes
ENSG00000157637	SLC38A10	chr17	81295547	upregulated	yes
ENSG00000185504	FAAP100	chr17	81553961	upregulated	yes
ENSG00000204237	OXLD1	chr17	81666635	upregulated	yes
ENSG00000183048	SLC25A10	chr17	81712236	upregulated	yes
ENSG00000079134	THOC1	chr18	268050	upregulated	yes
ENSG00000132199	ENOSF1	chr18	712662	upregulated	yes
ENSG00000101596	SMCHD1	chr18	2655738	upregulated	yes
ENSG00000168461	RAB31	chr18	9708275	upregulated	yes
ENSG00000134265	NAPG	chr18	10525905	upregulated	yes
ENSG00000141401	IMPA2	chr18	11981025	upregulated	yes
ENSG00000101639	CEP192	chr18	12991362	upregulated	yes
ENSG00000141380	SS18	chr18	26091217	upregulated	yes
ENSG00000152229	PSTPIP2	chr18	46072272	upregulated	yes
ENSG00000078043	PIAS2	chr18	46920160	upregulated	no
ENSG00000141627	DYM	chr18	49461347	upregulated	yes
ENSG00000074695	LMAN1	chr18	59359265	upregulated	yes
ENSG00000150637	CD226	chr18	69961803	upregulated	no
ENSG00000176225	RTTN	chr18	70205726	upregulated	yes
ENSG00000226742	HSBP1L1	chr18	79964582	upregulated	yes
ENSG00000141933	TPGS1	chr19	507497	upregulated	yes
ENSG00000130005	GAMT	chr19	1401570	upregulated	no
ENSG00000176533	GNG7	chr19	2702694	upregulated	yes
ENSG00000125910	S1PR4	chr19	3172346	upregulated	no
ENSG00000074842	MYDGF	chr19	4670362	upregulated	yes
ENSG00000196365	LONP1	chr19	5720572	upregulated	yes
ENSG00000125657	TNFSF9	chr19	6531026	upregulated	yes
ENSG00000125734	GPR108	chr19	6737603	upregulated	yes
ENSG00000130813	SHFL	chr19	10086122	upregulated	yes
ENSG00000130810	PPAN	chr19	10106362	upregulated	yes
ENSG00000267673	FDX2	chr19	10316015	upregulated	yes
ENSG00000285589	AC010422.8	chr19	12681834	upregulated	yes
ENSG00000179218	CALR	chr19	12938578	upregulated	yes
ENSG00000104903	LYL1	chr19	13103161	upregulated	yes
ENSG00000141837	CACNA1A	chr19	13633025	upregulated	no
ENSG00000037757	MRI1	chr19	13764522	upregulated	yes
ENSG00000105011	ASF1B	chr19	14136613	upregulated	yes
ENSG00000105127	AKAP8	chr19	15379798	upregulated	yes
ENSG00000011243	AKAP8L	chr19	15419141	upregulated	yes
ENSG00000127528	KLF2	chr19	16324817	upregulated	yes
ENSG00000053501	USE1	chr19	17215346	upregulated	yes
ENSG00000130303	BST2	chr19	17405630	upregulated	yes
ENSG00000130313	PGLS	chr19	17511636	upregulated	yes
ENSG00000167483	NIBAN3	chr19	17523301	upregulated	yes
ENSG00000181896	ZNF101	chr19	19668796	upregulated	yes
ENSG00000167232	ZNF91	chr19	23395471	upregulated	yes
ENSG00000011590	ZBTB32	chr19	35704558	upregulated	yes
ENSG00000126264	HCST	chr19	35902529	upregulated	yes
ENSG00000063322	MED29	chr19	39391303	upregulated	yes
ENSG00000128016	ZFP36	chr19	39406847	upregulated	yes
ENSG00000176396	EID2	chr19	39540161	upregulated	yes
ENSG00000105223	PLD3	chr19	40348456	upregulated	yes
ENSG00000007129	CEACAM21	chr19	41549518	upregulated	yes
ENSG00000105404	RABAC1	chr19	41959321	upregulated	yes
ENSG00000105287	PRKD2	chr19	46717127	upregulated	yes
ENSG00000087088	BAX	chr19	48954815	upregulated	yes
ENSG00000087086	FTL	chr19	48965309	upregulated	yes
ENSG00000104894	CD37	chr19	49335171	upregulated	yes
ENSG00000039650	PNKP	chr19	49878351	upregulated	yes
ENSG00000131400	NAPSA	chr19	50365830	upregulated	yes
ENSG00000142544	CTU1	chr19	51108409	upregulated	yes
ENSG00000142556	ZNF614	chr19	52030240	upregulated	yes
ENSG00000108106	UBE2S	chr19	55407788	upregulated	yes
ENSG00000130725	UBE2M	chr19	58558954	upregulated	yes
ENSG00000134318	ROCK2	chr2	11348330	upregulated	no
ENSG00000183891	TTC32	chr2	19901983	upregulated	yes
ENSG00000115138	POMC	chr2	25168903	upregulated	no
ENSG00000138073	PREB	chr2	27134666	upregulated	yes
ENSG00000084774	CAD	chr2	27217369	upregulated	yes
ENSG00000115204	MPV17	chr2	27325680	upregulated	no
ENSG00000115211	EIF2B4	chr2	27370486	upregulated	yes
ENSG00000115234	SNX17	chr2	27370496	upregulated	yes
ENSG00000021574	SPAST	chr2	32063547	upregulated	yes
ENSG00000152683	SLC30A6	chr2	32165841	upregulated	yes
ENSG00000055332	EIF2AK2	chr2	37157065	upregulated	yes
ENSG00000143942	CHAC2	chr2	53767804	upregulated	yes
ENSG00000068912	ERLEC1	chr2	53787044	upregulated	yes
ENSG00000119844	AFTPH	chr2	64524305	upregulated	yes
ENSG00000179833	SERTAD2	chr2	64751005	upregulated	yes
ENSG00000144043	TEX261	chr2	70994873	upregulated	yes
ENSG00000115275	MOGS	chr2	74465410	upregulated	yes
ENSG00000168899	VAMP5	chr2	85584431	upregulated	yes
ENSG00000153561	RMND5A	chr2	86720291	upregulated	yes
ENSG00000172086	KRCC1	chr2	88064252	upregulated	no
ENSG00000158050	DUSP2	chr2	96145440	upregulated	yes
ENSG00000198885	ITPRIPL1	chr2	96325331	upregulated	yes
ENSG00000121152	NCAPH	chr2	96335766	upregulated	yes
ENSG00000185414	MRPL30	chr2	99181152	upregulated	yes
ENSG00000169679	BUB1	chr2	110678063	upregulated	yes
ENSG00000169607	CKAP2L	chr2	112764664	upregulated	yes
ENSG00000136682	CBWD2	chr2	113437691	upregulated	yes
ENSG00000125629	INSIG2	chr2	118088452	upregulated	yes
ENSG00000144118	RALB	chr2	120240064	upregulated	no
ENSG00000136732	GYPC	chr2	126656133	upregulated	yes
ENSG00000072135	PTPN18	chr2	130356045	upregulated	no
ENSG00000182389	CACNB4	chr2	152099475	upregulated	no
ENSG00000123600	METTL8	chr2	171434802	upregulated	yes
ENSG00000071967	CYBRD1	chr2	171522247	upregulated	yes
ENSG00000115232	ITGA4	chr2	181457202	upregulated	yes
ENSG00000115415	STAT1	chr2	191020960	upregulated	yes
ENSG00000173559	NABP1	chr2	191678068	upregulated	yes
ENSG00000065413	ANKRD44	chr2	197311173	upregulated	yes
ENSG00000226124	FTCDNL1	chr2	199851173	upregulated	yes
ENSG00000064012	CASP8	chr2	201233443	upregulated	yes
ENSG00000114948	ADAM23	chr2	206443532	upregulated	no
ENSG00000163481	RNF25	chr2	218672002	upregulated	yes
ENSG00000115661	STK16	chr2	219245455	upregulated	yes
ENSG00000135916	ITM2C	chr2	230864639	upregulated	yes
ENSG00000135931	ARMC9	chr2	231198546	upregulated	yes
ENSG00000101224	CDC25B	chr20	3786772	upregulated	yes
ENSG00000125869	LAMP5	chr20	9514358	upregulated	no
ENSG00000101439	CST3	chr20	23638473	upregulated	no
ENSG00000101346	POFUT1	chr20	32207880	upregulated	yes
ENSG00000078699	CBFA2T2	chr20	33490075	upregulated	yes
ENSG00000131069	ACSS2	chr20	34872146	upregulated	no
ENSG00000088298	EDEM2	chr20	35147336	upregulated	yes
ENSG00000080839	RBL1	chr20	37095997	upregulated	yes
ENSG00000118705	RPN2	chr20	37178410	upregulated	yes
ENSG00000175063	UBE2C	chr20	45812576	upregulated	yes
ENSG00000132801	ZSWIM3	chr20	45857614	upregulated	yes
ENSG00000062598	ELMO2	chr20	46432985	upregulated	no
ENSG00000124151	NCOA3	chr20	47501887	upregulated	yes
ENSG00000124198	ARFGEF2	chr20	48921711	upregulated	yes
ENSG00000124243	BCAS4	chr20	50794894	upregulated	yes
ENSG00000124256	ZBP1	chr20	57620576	upregulated	yes
ENSG00000124209	RAB22A	chr20	58309715	upregulated	yes
ENSG00000101189	MRGBP	chr20	62796473	upregulated	yes
ENSG00000125534	PPDPF	chr20	63520765	upregulated	yes
ENSG00000155304	HSPA13	chr21	14383484	upregulated	yes
ENSG00000155307	SAMSN1	chr21	14658821	upregulated	no
ENSG00000155313	USP25	chr21	15730025	upregulated	yes
ENSG00000154721	JAM2	chr21	25639258	upregulated	yes
ENSG00000154727	GABPA	chr21	25734570	upregulated	yes
ENSG00000142192	APP	chr21	26171128	upregulated	yes
ENSG00000198862	LTN1	chr21	28992956	upregulated	yes
ENSG00000159228	CBR1	chr21	36069941	upregulated	yes
ENSG00000173276	ZBTB21	chr21	42010387	upregulated	yes
ENSG00000173638	SLC19A1	chr21	45573365	upregulated	no
ENSG00000099940	SNAP29	chr22	20859007	upregulated	yes
ENSG00000128218	VPREB3	chr22	23754425	upregulated	yes
ENSG00000099958	DERL3	chr22	23839128	upregulated	yes
ENSG00000133460	SLC2A11	chr22	23856703	upregulated	yes
ENSG00000128203	ASPHD2	chr22	26429260	upregulated	yes
ENSG00000100209	HSCB	chr22	28742039	upregulated	yes
ENSG00000159873	CCDC117	chr22	28772674	upregulated	yes
ENSG00000100219	XBP1	chr22	28800597	upregulated	yes
ENSG00000099992	TBC1D10A	chr22	30327046	upregulated	yes
ENSG00000183530	PRR14L	chr22	31750140	upregulated	yes
ENSG00000221963	APOL6	chr22	35648446	upregulated	yes
ENSG00000183741	CBX6	chr22	38872249	upregulated	yes
ENSG00000100401	RANGAP1	chr22	41286251	upregulated	yes
ENSG00000100418	DESI1	chr22	41621043	upregulated	yes
ENSG00000159958	TNFRSF13C	chr22	41926818	upregulated	yes
ENSG00000198951	NAGA	chr22	42070842	upregulated	yes
ENSG00000184164	CRELD2	chr22	49918167	upregulated	yes
ENSG00000205593	DENND6B	chr22	50327012	upregulated	yes
ENSG00000100258	LMF2	chr22	50507702	upregulated	yes
ENSG00000100299	ARSA	chr22	50628173	upregulated	yes
ENSG00000168137	SETD5	chr3	9397615	upregulated	yes
ENSG00000131375	CAPN7	chr3	15206152	upregulated	yes
ENSG00000169964	TMEM42	chr3	44861904	upregulated	yes
ENSG00000164047	CAMP	chr3	48223347	upregulated	yes
ENSG00000178057	NDUFAF3	chr3	49020459	upregulated	yes
ENSG00000178035	IMPDH2	chr3	49029408	upregulated	yes
ENSG00000177352	CCDC71	chr3	49166331	upregulated	yes
ENSG00000114316	USP4	chr3	49340712	upregulated	yes
ENSG00000173540	GMPPB	chr3	49723951	upregulated	yes
ENSG00000182179	UBA7	chr3	49813953	upregulated	yes
ENSG00000214706	IFRD2	chr3	50292918	upregulated	yes
ENSG00000114395	CYB561D2	chr3	50350695	upregulated	yes
ENSG00000164091	WDR82	chr3	52288020	upregulated	yes
ENSG00000168268	NT5DC2	chr3	52535054	upregulated	yes
ENSG00000114902	SPCS1	chr3	52704955	upregulated	yes
ENSG00000016864	GLT8D1	chr3	52706032	upregulated	yes
ENSG00000114405	C3orf14	chr3	62318973	upregulated	no
ENSG00000172340	SUCLG2	chr3	67654614	upregulated	yes
ENSG00000163605	PPP4R2	chr3	72996803	upregulated	yes
ENSG00000080822	CLDND1	chr3	98523066	upregulated	yes
ENSG00000154165	GPR15	chr3	98531978	upregulated	yes
ENSG00000036054	TBC1D23	chr3	100260992	upregulated	yes
ENSG00000182504	CEP97	chr3	101724593	upregulated	yes
ENSG00000114446	IFT57	chr3	108222435	upregulated	yes
ENSG00000163507	CIP2A	chr3	108589644	upregulated	yes
ENSG00000151576	QTRT2	chr3	114005833	upregulated	no
ENSG00000176142	TMEM39A	chr3	119468830	upregulated	yes
ENSG00000051341	POLQ	chr3	121546641	upregulated	yes
ENSG00000221955	SLC12A8	chr3	125212864	upregulated	no
ENSG00000114631	PODXL2	chr3	127629185	upregulated	no
ENSG00000058262	SEC61A1	chr3	128051641	upregulated	yes
ENSG00000175792	RUVBL1	chr3	128153914	upregulated	yes
ENSG00000177646	ACAD9	chr3	128879596	upregulated	yes
ENSG00000114098	ARMC8	chr3	138187248	upregulated	yes
ENSG00000051382	PIK3CB	chr3	138834928	upregulated	yes
ENSG00000177311	ZBTB38	chr3	141324213	upregulated	no
ENSG00000175040	CHST2	chr3	143119771	upregulated	yes
ENSG00000181744	DIPK2A	chr3	143971798	upregulated	yes
ENSG00000120742	SERP1	chr3	150603228	upregulated	yes
ENSG00000169359	SLC33A1	chr3	155854456	upregulated	yes
ENSG00000114850	SSR3	chr3	156555184	upregulated	yes
ENSG00000085274	MYNN	chr3	169772831	upregulated	yes
ENSG00000008952	SEC62	chr3	169966635	upregulated	yes
ENSG00000173890	GPR160	chr3	170037995	upregulated	yes
ENSG00000173889	PHC3	chr3	170181749	upregulated	yes
ENSG00000114346	ECT2	chr3	172750682	upregulated	yes
ENSG00000121864	ZNF639	chr3	179323031	upregulated	yes
ENSG00000145191	EIF2B5	chr3	184135038	upregulated	yes
ENSG00000284753	EEF1AKMT4	chr3	184249650	upregulated	yes
ENSG00000156931	VPS8	chr3	184812143	upregulated	yes
ENSG00000163904	SENP2	chr3	185582496	upregulated	no
ENSG00000244405	ETV5	chr3	186110318	upregulated	no
ENSG00000090530	P3H2	chr3	190122437	upregulated	yes
ENSG00000041802	LSG1	chr3	194672463	upregulated	yes
ENSG00000213123	TCTEX1D2	chr3	196318299	upregulated	yes
ENSG00000163960	UBXN7	chr3	196432430	upregulated	yes
ENSG00000013810	TACC3	chr4	1712891	upregulated	yes
ENSG00000157869	RAB28	chr4	13484365	upregulated	yes
ENSG00000118564	FBXL5	chr4	15681679	upregulated	yes
ENSG00000004468	CD38	chr4	15778275	upregulated	yes
ENSG00000151552	QDPR	chr4	17512206	upregulated	no
ENSG00000091490	SEL1L3	chr4	25863760	upregulated	yes
ENSG00000154277	UCHL1	chr4	41256413	upregulated	no
ENSG00000178343	SHISA3	chr4	42397488	upregulated	no
ENSG00000198515	CNGA1	chr4	48016672	upregulated	yes
ENSG00000128059	PPAT	chr4	56435615	upregulated	yes
ENSG00000132465	JCHAIN	chr4	70681817	upregulated	no
ENSG00000138760	SCARB2	chr4	76234536	upregulated	no
ENSG00000138674	SEC31A	chr4	82901166	upregulated	yes
ENSG00000145332	KLHL8	chr4	87240314	upregulated	no
ENSG00000138778	CENPE	chr4	103198445	upregulated	yes
ENSG00000138780	GSTCD	chr4	105708778	upregulated	yes
ENSG00000168743	NPNT	chr4	105894775	upregulated	yes
ENSG00000174749	FAM241A	chr4	112145454	upregulated	yes
ENSG00000164134	NAA15	chr4	139301505	upregulated	yes
ENSG00000170365	SMAD1	chr4	145481194	upregulated	yes
ENSG00000170088	TMEM192	chr4	165208549	upregulated	yes
ENSG00000109572	CLCN3	chr4	169612633	upregulated	yes
ENSG00000168310	IRF2	chr4	184474550	upregulated	yes
ENSG00000164305	CASP3	chr4	184649509	upregulated	yes
ENSG00000151729	SLC25A4	chr4	185143266	upregulated	yes
ENSG00000186352	ANKRD37	chr4	185396021	upregulated	yes
ENSG00000198865	CCDC152	chr5	42756818	upregulated	yes
ENSG00000123213	NLN	chr5	65722205	upregulated	yes
ENSG00000145740	SLC30A5	chr5	69093949	upregulated	yes
ENSG00000134057	CCNB1	chr5	69167135	upregulated	yes
ENSG00000183474	GTF2H2C	chr5	69560208	upregulated	yes
ENSG00000113163	CERT1	chr5	75512138	upregulated	yes
ENSG00000175449	RFESD	chr5	95646754	upregulated	yes
ENSG00000172869	DMXL1	chr5	119037772	upregulated	no
ENSG00000164244	PRRC1	chr5	127517609	upregulated	yes
ENSG00000132570	PCBD2	chr5	134905120	upregulated	yes
ENSG00000112984	KIF20A	chr5	138178719	upregulated	yes
ENSG00000094880	CDC23	chr5	138213343	upregulated	yes
ENSG00000120733	KDM3B	chr5	138352685	upregulated	yes
ENSG00000120725	SIL1	chr5	139293557	upregulated	yes
ENSG00000170476	MZB1	chr5	139390081	upregulated	yes
ENSG00000185129	PURA	chr5	140107777	upregulated	yes
ENSG00000113552	GNPDA1	chr5	142013041	upregulated	no
ENSG00000198624	CCDC69	chr5	151224093	upregulated	yes
ENSG00000113140	SPARC	chr5	151686975	upregulated	yes
ENSG00000145860	RNF145	chr5	159210053	upregulated	yes
ENSG00000072571	HMMR	chr5	163460203	upregulated	yes
ENSG00000164466	SFXN1	chr5	175477062	upregulated	no
ENSG00000184840	TMED9	chr5	177592203	upregulated	yes
ENSG00000027847	B4GALT7	chr5	177600132	upregulated	yes
ENSG00000127022	CANX	chr5	179678628	upregulated	yes
ENSG00000137267	TUBB2A	chr6	3157544	upregulated	no
ENSG00000145982	FARS2	chr6	5261044	upregulated	yes
ENSG00000124783	SSR1	chr6	7347446	upregulated	no
ENSG00000239264	TXNDC5	chr6	7910788	upregulated	yes
ENSG00000172179	PRL	chr6	22302826	upregulated	no
ENSG00000168298	H1-4	chr6	26156354	upregulated	yes
ENSG00000124575	H1-3	chr6	26234933	upregulated	yes
ENSG00000184357	H1-5	chr6	27867529	upregulated	yes
ENSG00000204576	PRR3	chr6	30556886	upregulated	yes
ENSG00000204569	PPP1R10	chr6	30618612	upregulated	yes
ENSG00000204536	CCHCR1	chr6	31158238	upregulated	yes
ENSG00000204516	MICB	chr6	31494881	upregulated	yes
ENSG00000227507	LTB	chr6	31582522	upregulated	yes
ENSG00000204472	AIF1	chr6	31615217	upregulated	yes
ENSG00000204386	NEU1	chr6	31862822	upregulated	yes
ENSG00000204356	NELFE	chr6	31959038	upregulated	yes
ENSG00000168394	TAP1	chr6	32853978	upregulated	yes
ENSG00000112473	SLC39A7	chr6	33200445	upregulated	yes
ENSG00000223501	VPS52	chr6	33272047	upregulated	yes
ENSG00000030110	BAK1	chr6	33580293	upregulated	yes
ENSG00000137288	UQCC2	chr6	33711727	upregulated	yes
ENSG00000186577	SMIM29	chr6	34249108	upregulated	yes
ENSG00000023892	DEF6	chr6	35297818	upregulated	yes
ENSG00000124762	CDKN1A	chr6	36676460	upregulated	yes
ENSG00000198663	C6orf89	chr6	36871870	upregulated	no
ENSG00000146192	FGD2	chr6	37005646	upregulated	yes
ENSG00000137193	PIM1	chr6	37170152	upregulated	yes
ENSG00000124587	PEX6	chr6	42979181	upregulated	yes
ENSG00000172432	GTPBP2	chr6	43629264	upregulated	yes
ENSG00000157593	SLC35B2	chr6	44257890	upregulated	yes
ENSG00000124608	AARS2	chr6	44313347	upregulated	yes
ENSG00000168116	KIAA1586	chr6	57046532	upregulated	yes
ENSG00000112200	ZNF451	chr6	57086844	upregulated	no
ENSG00000198833	UBE2J1	chr6	89352722	upregulated	yes
ENSG00000057657	PRDM1	chr6	105993463	upregulated	no
ENSG00000130349	MTRES1	chr6	107028199	upregulated	yes
ENSG00000112290	WASF1	chr6	110180004	upregulated	yes
ENSG00000112394	SLC16A10	chr6	111087503	upregulated	yes
ENSG00000009413	REV3L	chr6	111483715	upregulated	yes
ENSG00000146376	ARHGAP18	chr6	129710177	upregulated	yes
ENSG00000146416	AIG1	chr6	143060496	upregulated	yes
ENSG00000146414	SHPRH	chr6	145964423	upregulated	yes
ENSG00000213079	SCAF8	chr6	154733325	upregulated	yes
ENSG00000185127	C6orf120	chr6	169702190	upregulated	yes
ENSG00000136240	KDELR2	chr7	6484190	upregulated	yes
ENSG00000048052	HDAC9	chr7	18086949	upregulated	no
ENSG00000122643	NT5C3A	chr7	33062797	upregulated	yes
ENSG00000158604	TMED4	chr7	44582287	upregulated	yes
ENSG00000136280	CCM2	chr7	44999475	upregulated	yes
ENSG00000136273	HUS1	chr7	47979615	upregulated	yes
ENSG00000146733	PSPH	chr7	56051604	upregulated	yes
ENSG00000106638	TBL2	chr7	73578791	upregulated	yes
ENSG00000176410	DNAJC30	chr7	73683453	upregulated	yes
ENSG00000106077	ABHD11	chr7	73738867	upregulated	yes
ENSG00000178809	TRIM73	chr7	75395063	upregulated	no
ENSG00000127952	STYXL1	chr7	76048004	upregulated	yes
ENSG00000135218	CD36	chr7	80369575	upregulated	no
ENSG00000001630	CYP51A1	chr7	92134803	upregulated	yes
ENSG00000004766	VPS50	chr7	93232340	upregulated	yes
ENSG00000242265	PEG10	chr7	94656325	upregulated	yes
ENSG00000127990	SGCE	chr7	94656572	upregulated	yes
ENSG00000168090	COPS6	chr7	100088969	upregulated	yes
ENSG00000066923	STAG3	chr7	100177563	upregulated	no
ENSG00000160813	PPP1R35	chr7	100436497	upregulated	yes
ENSG00000169871	TRIM56	chr7	101085481	upregulated	yes
ENSG00000160999	SH2B2	chr7	102285091	upregulated	yes
ENSG00000105879	CBLL1	chr7	107743949	upregulated	yes
ENSG00000128590	DNAJB9	chr7	108569867	upregulated	yes
ENSG00000198839	ZNF277	chr7	112206695	upregulated	yes
ENSG00000135272	MDFIC	chr7	114922154	upregulated	yes
ENSG00000128607	KLHDC10	chr7	130070534	upregulated	yes
ENSG00000128585	MKLN1	chr7	131110096	upregulated	yes
ENSG00000133606	MKRN1	chr7	140479536	upregulated	yes
ENSG00000155660	PDIA4	chr7	149028662	upregulated	yes
ENSG00000196584	XRCC2	chr7	152676141	upregulated	yes
ENSG00000168495	POLR3D	chr8	22245133	upregulated	yes
ENSG00000104635	SLC39A14	chr8	22367249	upregulated	yes
ENSG00000120910	PPP3CC	chr8	22440819	upregulated	yes
ENSG00000134014	ELP3	chr8	28089673	upregulated	no
ENSG00000168081	PNOC	chr8	28316986	upregulated	no
ENSG00000104299	INTS9	chr8	28890242	upregulated	yes
ENSG00000197892	KIF13B	chr8	29263124	upregulated	yes
ENSG00000147535	PLPP5	chr8	38269243	upregulated	yes
ENSG00000147536	GINS4	chr8	41529218	upregulated	yes
ENSG00000198846	TOX	chr8	59119147	upregulated	no
ENSG00000133731	IMPA1	chr8	81686331	upregulated	yes
ENSG00000104231	ZFAND1	chr8	81732903	upregulated	no
ENSG00000133740	E2F5	chr8	85177154	upregulated	yes
ENSG00000147649	MTDH	chr8	97644184	upregulated	yes
ENSG00000164920	OSR2	chr8	98944403	upregulated	yes
ENSG00000155090	KLF10	chr8	102655725	upregulated	yes
ENSG00000164830	OXR1	chr8	106359476	upregulated	no
ENSG00000147679	UTP23	chr8	116766505	upregulated	yes
ENSG00000136986	DERL1	chr8	123042302	upregulated	yes
ENSG00000132294	EFR3A	chr8	131904093	upregulated	yes
ENSG00000169398	PTK2	chr8	141002216	upregulated	no
ENSG00000160932	LY6E	chr8	143017982	upregulated	yes
ENSG00000178896	EXOSC4	chr8	144078648	upregulated	yes
ENSG00000197858	GPAA1	chr8	144082590	upregulated	yes
ENSG00000235173	HGH1	chr8	144137774	upregulated	yes
ENSG00000185000	DGAT1	chr8	144326910	upregulated	yes
ENSG00000172785	CBWD1	chr9	179147	upregulated	yes
ENSG00000137040	RANBP6	chr9	6015625	upregulated	yes
ENSG00000147889	CDKN2A	chr9	21995301	upregulated	yes
ENSG00000122692	SMU1	chr9	33076674	upregulated	yes
ENSG00000086062	B4GALT1	chr9	33167356	upregulated	yes
ENSG00000086102	NFX1	chr9	33290512	upregulated	yes
ENSG00000165272	AQP3	chr9	33447596	upregulated	no
ENSG00000147955	SIGMAR1	chr9	34637809	upregulated	yes
ENSG00000165282	PIGO	chr9	35096601	upregulated	yes
ENSG00000107140	TESK1	chr9	35605262	upregulated	yes
ENSG00000137078	SIT1	chr9	35650950	upregulated	yes
ENSG00000159884	CCDC107	chr9	35658290	upregulated	yes
ENSG00000137135	ARHGEF39	chr9	35675866	upregulated	no
ENSG00000107185	RGP1	chr9	35749287	upregulated	yes
ENSG00000165304	MELK	chr9	36572862	upregulated	yes
ENSG00000155621	C9orf85	chr9	71911510	upregulated	yes
ENSG00000187210	GCNT1	chr9	76419850	upregulated	no
ENSG00000135052	GOLM1	chr9	86100173	upregulated	no
ENSG00000185963	BICD2	chr9	92764833	upregulated	yes
ENSG00000119523	ALG2	chr9	99221942	upregulated	yes
ENSG00000136874	STX17	chr9	99906654	upregulated	yes
ENSG00000119509	INVS	chr9	100099243	upregulated	yes
ENSG00000136783	NIPSNAP3A	chr9	104747683	upregulated	yes
ENSG00000119326	CTNNAL1	chr9	109013522	upregulated	yes
ENSG00000119314	PTBP3	chr9	112333667	upregulated	yes
ENSG00000119471	HSDL2	chr9	112380080	upregulated	yes
ENSG00000095261	PSMD5	chr9	120842951	upregulated	yes
ENSG00000044574	HSPA5	chr9	125241343	upregulated	yes
ENSG00000136856	SLC2A8	chr9	127397138	upregulated	yes
ENSG00000136840	ST6GALNAC4	chr9	127917041	upregulated	yes
ENSG00000175854	SWI5	chr9	128275379	upregulated	yes
ENSG00000119392	GLE1	chr9	128504700	upregulated	yes
ENSG00000160446	ZDHHC12	chr9	128724127	upregulated	yes
ENSG00000175283	DOLK	chr9	128947603	upregulated	yes
ENSG00000148341	SH3GLB2	chr9	129028303	upregulated	yes
ENSG00000126883	NUP214	chr9	131125586	upregulated	yes
ENSG00000148248	SURF4	chr9	133376166	upregulated	yes
ENSG00000235106	BRD3OS	chr9	134025481	upregulated	no
ENSG00000238227	TMEM250	chr9	136118875	upregulated	yes
ENSG00000244187	TMEM141	chr9	136791344	upregulated	yes
ENSG00000167393	PPP2R3B	chrX	386955	upregulated	yes
ENSG00000087842	PIR	chrX	15493564	upregulated	yes
ENSG00000005889	ZFX	chrX	24149173	upregulated	yes
ENSG00000017483	SLC38A5	chrX	48470260	upregulated	yes
ENSG00000101945	SUV39H1	chrX	48695554	upregulated	yes
ENSG00000102096	PIM2	chrX	48919024	upregulated	yes
ENSG00000243279	PRAF2	chrX	49074002	upregulated	no
ENSG00000189369	GSPT2	chrX	51743442	upregulated	yes
ENSG00000172943	PHF8	chrX	54048958	upregulated	no
ENSG00000090889	KIF4A	chrX	70290104	upregulated	yes
ENSG00000131269	ABCB7	chrX	75156732	upregulated	yes
ENSG00000102393	GLA	chrX	101408012	upregulated	yes
ENSG00000184867	ARMCX2	chrX	101659850	upregulated	no
ENSG00000101844	ATG4A	chrX	108091668	upregulated	yes
ENSG00000102024	PLS3	chrX	115561174	upregulated	yes
ENSG00000186416	NKRF	chrX	119606443	upregulated	yes
ENSG00000158290	CUL4B	chrX	120575794	upregulated	no
ENSG00000171155	C1GALT1C1	chrX	120630054	upregulated	yes
ENSG00000203950	RTL8A	chrX	135052196	upregulated	no
ENSG00000180879	SSR4	chrX	153793516	upregulated	yes
ENSG00000184216	IRAK1	chrX	154019902	upregulated	yes
ENSG00000196976	LAGE3	chrX	154479257	upregulated	yes
ENSG00000155962	CLIC2	chrX	155334657	upregulated	no
ENSG00000169403	PTAFR	chr1	28193936	downregulated	no
ENSG00000160050	CCDC28B	chr1	32200386	downregulated	yes
ENSG00000162704	ARPC5	chr1	183635783	downregulated	yes
ENSG00000026025	VIM	chr10	17228241	downregulated	yes
ENSG00000110651	CD81	chr11up	2376177	downregulated	yes
ENSG00000085117	CD82	chr11up	44564427	downregulated	yes
ENSG00000156738	MS4A1	chr11up	60455752	downregulated	yes
ENSG00000184752	NDUFA12	chr12	95003748	downregulated	yes
ENSG00000132965	ALOX5AP	chr13	30713478	downregulated	no
ENSG00000120675	DNAJC15	chr13	43023203	downregulated	yes
ENSG00000131981	LGALS3	chr14	55124110	downregulated	no
ENSG00000125148	MT2A	chr16	56608584	downregulated	yes
ENSG00000126353	CCR7	chr17	40565472	downregulated	yes
ENSG00000134046	MBD2	chr18	54224669	downregulated	yes
ENSG00000104951	IL4I1	chr19	49929539	downregulated	yes
ENSG00000115738	ID2	chr2	8678845	downregulated	yes
ENSG00000115956	PLEK	chr2	68365282	downregulated	yes
ENSG00000034510	TMSB10	chr2	84905656	downregulated	yes
ENSG00000132646	PCNA	chr20	5126626	downregulated	yes
ENSG00000203883	SOX18	chr20	64049639	downregulated	no
ENSG00000160213	CSTB	chr21	43776445	downregulated	yes
ENSG00000100097	LGALS1	chr22	37675636	downregulated	yes
ENSG00000145287	PLAC8	chr4	83137075	downregulated	no
ENSG00000176788	BASP1	chr5	17065598	downregulated	no
ENSG00000120306	CYSTM1	chr5	140175156	downregulated	yes
ENSG00000112799	LY86	chr6	6588108	downregulated	yes
ENSG00000124795	DEK	chr6	18264548	downregulated	yes
ENSG00000187837	H1-2	chr6	26056428	downregulated	yes
ENSG00000124635	H2BC11	chr6	27132750	downregulated	yes
ENSG00000118418	HMGN3	chr6	79234738	downregulated	yes
ENSG00000146386	ABRACL	chr6	139028745	downregulated	yes
ENSG00000075142	SRI	chr7	88226993	downregulated	no
ENSG00000164985	PSIP1	chr9	15510995	downregulated	yes
ENSG00000106689	LHX2	chr9	124001670	downregulated	no
ENSG00000005302	MSL3	chrX	11758159	downregulated	yes
ENSG00000196924	FLNA	chrX	154374638	downregulated	no
