## Supplementary Table 9 for "Translocations can drive expression changes of multiple genes in regulons covering entire chromosome arms"

### Sheet: Supplementary Table 9
Supplementary Table 9. IGH translocation breakpoints in cell lines.
Translocation breakpoints are indicated as defined by Tiled-C data at 5kb resolution, sometimes some bins are lost upon translocation generation.
For U266 the inserted segment of the IGH enhancer (chromosome 14) and the insertion position (chromosome 11) are indicated
Coordinates are indicated using genome build GRCh38
Breakpoint coordinates	chr11	chr14	chr18
Z-138	69,577,180 - 69,587,180	105,866,145 - 105,891,145	-
JVM2	69,522,180 - 69,537,180	105,866,145 - 105,881,145	-
U266	69,617,180 - 69,632,180	105,546,145 -105,786,145	-
Karpas422	-	105,786,145 - 105,881,145	63,125,913 - 63,130,912
Pfeiffer	-	105,786,145 - 105,881,145	63,125,913 -63,130,912
