## Supplementary Table 10 for "Translocations can drive expression changes of multiple genes in regulons covering entire chromosome arms"

### Sheet: Supplementary Table 10
Supplementary Table 10. Break-apart probes
Characteristics of the break-apart probes from Cytocell used to target CCND1 and IGH loci in FISH experiments
Cell lines used: Z-138, JVM-2 and GM12878
Genes targeted: CCND1 and IGH. Each probe contains two fluorophores targeting either upstream or downstream of the targeted locus.
cat. no.	Targeted gene	Position from gene	Fluorophore	Genome, chromosome	Approx. targeted coordinates
LPS 030	CCND1	upstream	Alexa488	hg38, chr11	~ 68,697,577 – 69,135,993
LPS 030	CCND1	downstream	Texas Red	hg38, chr11	~ 69,641,156 – 70,173,156
LPH 014	IGH	upstream	Texas Red	hg38, chr14	~ 106,240,000 - 106,853,000
LPH 014	IGH	downstream	Alexa488	hg38, chr14	~ 105,490,000 - 105,666,000
